# Dynamic mechanisms of CRISPR interference by *Escherichia coli* CRISPR-Cas3

**DOI:** 10.1101/2021.07.18.452824

**Authors:** Kazuto Yoshimi, Kohei Takeshita, Noriyuki Kodera, Satomi Shibumura, Yuko Yamauchi, Mine Omatsu, Yayoi Kunihiro, Masaki Yamamoto, Tomoji Mashimo

## Abstract

Type I CRISPR-Cas3 uses an RNA-guided multi Cas-protein complex, Cascade, which detects and degrades foreign nucleic acids via the helicase-nuclease Cas3 protein. Despite many studies using cryoEM and smFRET, the precise mechanism of Cas3-mediated cleavage and degradation of target DNA remains elusive. Here we reconstitute the CRISPR-Cas3 system *in vitro* to show how the *Escherichia coli* Cas3 (EcoCas3) with EcoCascade exhibits collateral non-specific ssDNA cleavage and target specific DNA degradation. Partial binding of EcoCascade to target DNA with tolerated mismatches within the spacer sequence, but not the PAM, elicits collateral ssDNA cleavage activity of recruited EcoCas3. Conversely, stable binding with complete R-loop formation drives EcoCas3 to nick the non-target strand (NTS) in the bound DNA. Helicase-dependent unwinding then combines with *trans* ssDNA cleavage of the target strand and repetitive *cis* cleavage of the NTS to degrade the target dsDNA substrate. High-speed atomic force microscopy demonstrates that EcoCas3 bound to EcoCascade repeatedly reels and releases the target DNA, followed by target fragmentation. Together, these results provide a revised model for collateral ssDNA cleavage and target dsDNA degradation by CRISPR-Cas3, furthering understanding of type I CRISPR priming and interference and informing future genome editing tools.
