## Supplementary material for "Dynamic mechanisms of CRISPR interference by *Escherichia coli* CRISPR-Cas3": Supplemenatary Tables

### Sheet: BLI data
Supplementary Table 1. Binding kinetics between EcoCascade and ligands.
		Response unit	Rmax	kon (1/Ms)	kdis (1/s)	KD (M)	χ^2	R^2
Supplementary Figure 12a
2	ssTTC	0.8909	1.0763	308200	0.0004842	1.571e-09	0.021167	0.9991
4	ssGGT	0.3319	0.4261	253000	0.0002958	1.169e-09	0.004821	0.998807
6	dsPAM(-)TS	0.4566	0.4334	527100	0.0003598	6.827e-10	0.020497	0.996236
Supplementary Figure 12b
1	dsAAG/TCC	0.6917	0.8122	293600	0.0001878	6.397e-10	0.002915	0.999833
2	dsCCA/TCC	0.3324	0.3469	386100	0.0001901	4.925e-10	0.002682	0.999266
3	dsPAM(-)/TTC	0.2587	0.2976	304100	0.0001671	5.495e-10	0.001006	0.999572
4	dsAAG/GGT	0.0902	0.1259	242400	0.000583	2.405e-09	0.002105	0.990738
5	dsCCA/GGT	0.116	0.1377	310500	0.0003419	1.101e-09	0.00186	0.99575
6	dsPAM(-)/GGT	0.2026	0.1828	556600	0.0001749	3.143e-10	0.008907	0.991191
7	dsPAM(-)/PAM(-)	0.2344	0.2585	353200	0.0004829	1.367e-09	0.002376	0.998416
Figure 3e
	n0	0.0132	n.c.	n.c.	n.c.	n.c.	n.c.	n.c.
	n6	0.0857	0.0929	2150000	0.01073	4.991e-09	0.00041	0.995655
	n12	0.1117	0.1096	1100000	0.002711	2.465e-09	0.000333	0.993216
	n18	0.3791	0.3619	640600	0.0006961	1.087e-09	0.00034	0.999753
	n24	0.4115	0.3558	842800	0.000819	9.717e-10	0.001636	0.998749
	n30	0.3699	0.3453	730700	0.0006919	9.469e-10	0.000465	0.999709
	n32	0.6482	0.4785	620900	0.000221	3.559e-10	0.002651	0.99965
kon (M-1s-1) showing a binding rate constant, respectively. n.c. mean Not Calculated.

### Sheet: Plasmid for Protein
Supplementary Table 2. Cloned Sequences for the production of proteins.
Name	Coding Sequences (5' to 3')
8His tag-TfuCas3	atgggcagcagccatcatcaccatcaccaccatcacggttctGaaaatctatacttccaaggAGTGCCCGAACACGATTCTACAGATGACAAGCACGGTATCCCACCGCTCGACTTGAGGTTCTGGGCGAAAGAACGCGGCCTTCGCGGCAAGACCTACCCCTTGGTGTGCCATTCCCTCGACGCTGCTGCCGCGGCATTGGTGTTGTGGAACGAATATCTCTCTCCCGGGCTGCGAGACACGATCGCTTCGTCTATGGAGACTGACGAAGAGCACGCGGGACACTGCATCGCTTTCTGGGCGGGGTTGCATGACATAGGGAAACTAACCCGAGAGTTCCAACAGCAGATCGCTATCGACCTTTCCGCTTATCCCGGGGAGGAGCTCAGTGGGGAACAA…
8HN tag-EcoCas3	ATGcatcatcaccatcaccaccatcacggttctcataaccataaccacaaccataaccacaaccacGGTACCGGTTCTgagaatctgtacttccaaggtGGATCCCCCAAGAAGAAGCGGAAGGTCGGATCCGAACCTTTTAAatatatatgccattactggggaaaatcctcaaaaagcttgacgaaaggaaatgatattcatctgttaatttatcattgccttgatgttgctgctgttgcagattgctggtgggatcaatcagtcgtactgcaaaatactttttgccgaaatgaaatgctatcaaaacagagggtgaaggcctggctgttatttttcattgctcttcatgatattggaaagtttgatatacgattccaatataaatcagcagaaagt…
HisTag-Cas11	ATGGCAAGCCATCATCACCATCACCATCACCAT GGTTCTCTGGAAGTTCTGTTCCAGGGGCCC GCTGATGAAATTGATGCAATGGCTTTATATCGAGCCTGGCAACAACTGGATAATGGATCATGTGCGCAAATTAGACGTGTTTCAGAACCTGATGAATTACGCGATATCCCTGCGTTTTATAGGCTGGTGCAACCTTTTGGTTGGGAAAACCCACGTCACCAGCAGAGCGGCAACAAGGATAATGGATCATGTGGCAAATTAGAGTGTTTCAGAACTGATGAATTACGGATATCCTGCGTTTTATAGGTGGTGCAACTTTTGGTTGGGAAAACCCACGTCACCAGCAGGTTTTTGCGCATGGTGTTTTGCTGAGCGCAGGAAAGAATGTCATCCG…
EcoCascade operon	atgaatttgcttattgataactggatccctgtacgcccgcgaaacggggggaaagtccaaatcataaatctgcaatcgctatactgcagtagagatcagtggcgattaagtttgccccgtgacgatatggaactggccgctttagcactgctggtttgcattgggcaaattatcgccccggcaaaagatgacgttgaatttcgacatcgcataatgaatccgctcactgaagatgagtttcaacaactcatcgcgccgtggatagatatgttctaccttaatcacgcagaacatccctttatgcagaccaaaggtgtcaaagcaaatgatgtgactccaatggaaaaactgttggctggggtaagcggcgcgacgaattgtgcatttgtcaatcaaccg…
pre-crRNA-EMX1	TGGATGTGTTGTTTGTGTGATACTATAAAGTTGGTAGATTGTGACTGGCTTAAAAAATCATTAATTAATAATAGGTTATGTTTAGAGTGTTCCCCGCGCCAGCGGGGATAAACCGCAGGCCAATGGGGAGGACATCGATGTCACCTCGTGTTCCCCGCGCCAGCGGGGATAAACCGTTTTTT
pre-crRNA-Tyr	TGGATGTGTTGTTTGTGTGATACTATAAAGTTGGTAGATTGTGACTGGCTTAAAAAATCATTAATTAATAATAGGTTATGTTTAGAGTGTTCCCCGCGCCAGCGGGGATAAACCGGGACACACTGCTTGGGGGCTCTGAAATATGGAGTGTTCCCCGCGCCAGCGGGGATAAACCGTTTTTT

### Sheet: Target
Supplementary Table 3. Target sequences for Type 1-E CRISPR, CRISPR-Cas12a and CRISPR-Cas9
Name	PAM (5' to 3')	Sequence (5' to 3')
Eco CRISPR-Cas3
EMX1-AAG	AAG	CAGGCCAATGGGGAGGACATCGATGTCACCTC
mTyr-AAG	AAG	GGACACACTGCTTGGGGGCTCTGAAATATGGA
rIl2rg-AAG	AAG	ATATCCAGCTCTACCAGACATTTGTTGTCCAG
LbaCas12a
EMX1-TTTG	TTTG	TGGTTGCCCACCCTAGTCATT
Tyr-TTTG	TTTG	TATGGATGCATTACTATGTGT
SpCas9
EMX1	CCA	ATGGGGAGGACATCGATGTC

### Sheet: Primer
Supplementary Table 4. Primers used for cloning and genotyping.
Name	Sequence (5' to 3')	Note
GAPDH Exon Location2-3	5HEX/AAGGTCGGA/ZEN/GTCAACGGATTTGGTC/3IABkFQ	ssDNA probes for collateral cleavage assay
EMX1-400bp-F	CTTTGCTGGGGCTAGAGGAG	Preparation of donor DNAs for AFM
EMX1-small-R1	GAGGAGAAGGCCAAGTGGTC
EMX1-FA-FAM-500bp-F	FAM/CCATCAGGCTCTCAGCTCAG	Preparation of donor DNAs for fragment analysis
EMX1-FA-TAMRA-500bp-R	TAMRA/GAGGAGAAGGCCAAGTGGTC
Tyr-FA-FAM-600bp-F	FAM/TGGACCTCAGTTCCCCTTCA
Tyr-FA-TAMRA-600bp-R	TAMRA/GGTGACGACCTCCCAAGTAC
mTyr-F1	AGAACTTGTTGGCAAAAGAATGCTG	Preparation of donor DNAs for electrophoretic mobility shift assay
mTyr-R1	TGAAAATGTGGCTGCTGAAG
rIl2rg-ex3-F1	GGGCAGATGTGGTACCTACC
rIl2rg-ex3-R1	TCTGCTTTTCCACCTCAGTTCT

### Sheet: Donor DNA
Supplementary Table 5. Sequences of donor DNAs
Name	Sequence of homology arms (5′ to 3′)	Notes
EMX1 AAA 60bp	TGGCGCATTGCCACGAAACAGGCCAATGGGGAGGACATCGATGTCACCTCCAATGACTAG	Collateral ssDNA cleavage assay of the CRISPR-Cas3
EMX1 AAC 60bp	TGGCGCATTGCCACGAACCAGGCCAATGGGGAGGACATCGATGTCACCTCCAATGACTAG
EMX1 AAG 60bp	TGGCGCATTGCCACGAAGCAGGCCAATGGGGAGGACATCGATGTCACCTCCAATGACTAG
EMX1 AAT 60bp	TGGCGCATTGCCACGAATCAGGCCAATGGGGAGGACATCGATGTCACCTCCAATGACTAG
EMX1 ACA 60bp	TGGCGCATTGCCACGACACAGGCCAATGGGGAGGACATCGATGTCACCTCCAATGACTAG
EMX1 ACC 60bp	TGGCGCATTGCCACGACCCAGGCCAATGGGGAGGACATCGATGTCACCTCCAATGACTAG
EMX1 ACG 60bp	TGGCGCATTGCCACGACGCAGGCCAATGGGGAGGACATCGATGTCACCTCCAATGACTAG
EMX1 ACT 60bp	TGGCGCATTGCCACGACTCAGGCCAATGGGGAGGACATCGATGTCACCTCCAATGACTAG
EMX1 AGA 60bp	TGGCGCATTGCCACGAGACAGGCCAATGGGGAGGACATCGATGTCACCTCCAATGACTAG
EMX1 AGC 60bp	TGGCGCATTGCCACGAGCCAGGCCAATGGGGAGGACATCGATGTCACCTCCAATGACTAG
EMX1 AGG 60bp	TGGCGCATTGCCACGAGGCAGGCCAATGGGGAGGACATCGATGTCACCTCCAATGACTAG
EMX1 AGT 60bp	TGGCGCATTGCCACGAGTCAGGCCAATGGGGAGGACATCGATGTCACCTCCAATGACTAG
EMX1 ATA 60bp	TGGCGCATTGCCACGATACAGGCCAATGGGGAGGACATCGATGTCACCTCCAATGACTAG
EMX1 ATC 60bp	TGGCGCATTGCCACGATCCAGGCCAATGGGGAGGACATCGATGTCACCTCCAATGACTAG
EMX1 ATG 60bp	TGGCGCATTGCCACGATGCAGGCCAATGGGGAGGACATCGATGTCACCTCCAATGACTAG
EMX1 ATT 60bp	TGGCGCATTGCCACGATTCAGGCCAATGGGGAGGACATCGATGTCACCTCCAATGACTAG
EMX1 CAA 60bp	TGGCGCATTGCCACGCAACAGGCCAATGGGGAGGACATCGATGTCACCTCCAATGACTAG
EMX1 CAC 60bp	TGGCGCATTGCCACGCACCAGGCCAATGGGGAGGACATCGATGTCACCTCCAATGACTAG
EMX1 CAG 60bp	TGGCGCATTGCCACGCAGCAGGCCAATGGGGAGGACATCGATGTCACCTCCAATGACTAG
EMX1 CAT 60bp	TGGCGCATTGCCACGCATCAGGCCAATGGGGAGGACATCGATGTCACCTCCAATGACTAG
EMX1 CCA 60bp	TGGCGCATTGCCACGCCACAGGCCAATGGGGAGGACATCGATGTCACCTCCAATGACTAG
EMX1 CCC 60bp	TGGCGCATTGCCACGCCCCAGGCCAATGGGGAGGACATCGATGTCACCTCCAATGACTAG
EMX1 CCG 60bp	TGGCGCATTGCCACGCCGCAGGCCAATGGGGAGGACATCGATGTCACCTCCAATGACTAG
EMX1 CCT 60bp	TGGCGCATTGCCACGCCTCAGGCCAATGGGGAGGACATCGATGTCACCTCCAATGACTAG
EMX1 CGA 60bp	TGGCGCATTGCCACGCGACAGGCCAATGGGGAGGACATCGATGTCACCTCCAATGACTAG
EMX1 CGC 60bp	TGGCGCATTGCCACGCGCCAGGCCAATGGGGAGGACATCGATGTCACCTCCAATGACTAG
EMX1 CGG 60bp	TGGCGCATTGCCACGCGGCAGGCCAATGGGGAGGACATCGATGTCACCTCCAATGACTAG
EMX1 CGT 60bp	TGGCGCATTGCCACGCGTCAGGCCAATGGGGAGGACATCGATGTCACCTCCAATGACTAG
EMX1 CTA 60bp	TGGCGCATTGCCACGCTACAGGCCAATGGGGAGGACATCGATGTCACCTCCAATGACTAG
EMX1 CTC 60bp	TGGCGCATTGCCACGCTCCAGGCCAATGGGGAGGACATCGATGTCACCTCCAATGACTAG
EMX1 CTG 60bp	TGGCGCATTGCCACGCTGCAGGCCAATGGGGAGGACATCGATGTCACCTCCAATGACTAG
EMX1 CTT 60bp	TGGCGCATTGCCACGCTTCAGGCCAATGGGGAGGACATCGATGTCACCTCCAATGACTAG
EMX1 GAA 60bp	TGGCGCATTGCCACGGAACAGGCCAATGGGGAGGACATCGATGTCACCTCCAATGACTAG
EMX1 GAC 60bp	TGGCGCATTGCCACGGACCAGGCCAATGGGGAGGACATCGATGTCACCTCCAATGACTAG
EMX1 GAG 60bp	TGGCGCATTGCCACGGAGCAGGCCAATGGGGAGGACATCGATGTCACCTCCAATGACTAG
EMX1 GAT 60bp	TGGCGCATTGCCACGGATCAGGCCAATGGGGAGGACATCGATGTCACCTCCAATGACTAG
EMX1 GCA 60bp	TGGCGCATTGCCACGGCACAGGCCAATGGGGAGGACATCGATGTCACCTCCAATGACTAG
EMX1 GCC 60bp	TGGCGCATTGCCACGGCCCAGGCCAATGGGGAGGACATCGATGTCACCTCCAATGACTAG
EMX1 GCG 60bp	TGGCGCATTGCCACGGCGCAGGCCAATGGGGAGGACATCGATGTCACCTCCAATGACTAG
EMX1 GCT 60bp	TGGCGCATTGCCACGGCTCAGGCCAATGGGGAGGACATCGATGTCACCTCCAATGACTAG
EMX1 GGA 60bp	TGGCGCATTGCCACGGGACAGGCCAATGGGGAGGACATCGATGTCACCTCCAATGACTAG
EMX1 GGC 60bp	TGGCGCATTGCCACGGGCCAGGCCAATGGGGAGGACATCGATGTCACCTCCAATGACTAG
EMX1 GGG 60bp	TGGCGCATTGCCACGGGGCAGGCCAATGGGGAGGACATCGATGTCACCTCCAATGACTAG
EMX1 GGT 60bp	TGGCGCATTGCCACGGGTCAGGCCAATGGGGAGGACATCGATGTCACCTCCAATGACTAG
EMX1 GTA 60bp	TGGCGCATTGCCACGGTACAGGCCAATGGGGAGGACATCGATGTCACCTCCAATGACTAG
EMX1 GTC 60bp	TGGCGCATTGCCACGGTCCAGGCCAATGGGGAGGACATCGATGTCACCTCCAATGACTAG
EMX1 GTG 60bp	TGGCGCATTGCCACGGTGCAGGCCAATGGGGAGGACATCGATGTCACCTCCAATGACTAG
EMX1 GTT 60bp	TGGCGCATTGCCACGGTTCAGGCCAATGGGGAGGACATCGATGTCACCTCCAATGACTAG
EMX1 TAA 60bp	TGGCGCATTGCCACGTAACAGGCCAATGGGGAGGACATCGATGTCACCTCCAATGACTAG
EMX1 TAC 60bp	TGGCGCATTGCCACGTACCAGGCCAATGGGGAGGACATCGATGTCACCTCCAATGACTAG
EMX1 TAG 60bp	TGGCGCATTGCCACGTAGCAGGCCAATGGGGAGGACATCGATGTCACCTCCAATGACTAG
EMX1 TAT 60bp	TGGCGCATTGCCACGTATCAGGCCAATGGGGAGGACATCGATGTCACCTCCAATGACTAG
EMX1 TCA 60bp	TGGCGCATTGCCACGTCACAGGCCAATGGGGAGGACATCGATGTCACCTCCAATGACTAG
EMX1 TCC 60bp	TGGCGCATTGCCACGTCCCAGGCCAATGGGGAGGACATCGATGTCACCTCCAATGACTAG
EMX1 TCG 60bp	TGGCGCATTGCCACGTCGCAGGCCAATGGGGAGGACATCGATGTCACCTCCAATGACTAG
EMX1 TCT 60bp	TGGCGCATTGCCACGTCTCAGGCCAATGGGGAGGACATCGATGTCACCTCCAATGACTAG
EMX1 TGA 60bp	TGGCGCATTGCCACGTGACAGGCCAATGGGGAGGACATCGATGTCACCTCCAATGACTAG
EMX1 TGC 60bp	TGGCGCATTGCCACGTGCCAGGCCAATGGGGAGGACATCGATGTCACCTCCAATGACTAG
EMX1 TGG 60bp	TGGCGCATTGCCACGTGGCAGGCCAATGGGGAGGACATCGATGTCACCTCCAATGACTAG
EMX1 TGT 60bp	TGGCGCATTGCCACGTGTCAGGCCAATGGGGAGGACATCGATGTCACCTCCAATGACTAG
EMX1 TTA 60bp	TGGCGCATTGCCACGTTACAGGCCAATGGGGAGGACATCGATGTCACCTCCAATGACTAG
EMX1 TTC 60bp	TGGCGCATTGCCACGTTCCAGGCCAATGGGGAGGACATCGATGTCACCTCCAATGACTAG
EMX1 TTG 60bp	TGGCGCATTGCCACGTTGCAGGCCAATGGGGAGGACATCGATGTCACCTCCAATGACTAG
EMX1 TTT 60bp	TGGCGCATTGCCACGTTTCAGGCCAATGGGGAGGACATCGATGTCACCTCCAATGACTAG
EMX1-AAG-Mut1-60b	TGGCGCATTGCCACGAAGAAGGCCAATGGGGAGGACATCGATGTCACCTCCAATGACTAG
EMX1-AAG-Mut2-60b	TGGCGCATTGCCACGAAGCCGGCCAATGGGGAGGACATCGATGTCACCTCCAATGACTAG
EMX1-AAG-Mut3-60b	TGGCGCATTGCCACGAAGCATGCCAATGGGGAGGACATCGATGTCACCTCCAATGACTAG
EMX1-AAG-Mut4-60b	TGGCGCATTGCCACGAAGCAGTCCAATGGGGAGGACATCGATGTCACCTCCAATGACTAG
EMX1-AAG-Mut5-60b	TGGCGCATTGCCACGAAGCAGGACAATGGGGAGGACATCGATGTCACCTCCAATGACTAG
EMX1-AAG-Mut6-60b	TGGCGCATTGCCACGAAGCAGGCAAATGGGGAGGACATCGATGTCACCTCCAATGACTAG
EMX1-AAG-Mut7-60b	TGGCGCATTGCCACGAAGCAGGCCCATGGGGAGGACATCGATGTCACCTCCAATGACTAG
EMX1-AAG-Mut8-60b	TGGCGCATTGCCACGAAGCAGGCCACTGGGGAGGACATCGATGTCACCTCCAATGACTAG
EMX1-AAG-Mut9-60b	TGGCGCATTGCCACGAAGCAGGCCAAGGGGGAGGACATCGATGTCACCTCCAATGACTAG
EMX1-AAG-Mut10-60b	TGGCGCATTGCCACGAAGCAGGCCAATTGGGAGGACATCGATGTCACCTCCAATGACTAG
EMX1-AAG-Mut11-60b	TGGCGCATTGCCACGAAGCAGGCCAATGTGGAGGACATCGATGTCACCTCCAATGACTAG
EMX1-AAG-Mut12-60b	TGGCGCATTGCCACGAAGCAGGCCAATGGTGAGGACATCGATGTCACCTCCAATGACTAG
EMX1-AAG-Mut13-60b	TGGCGCATTGCCACGAAGCAGGCCAATGGGTAGGACATCGATGTCACCTCCAATGACTAG
EMX1-AAG-Mut14-60b	TGGCGCATTGCCACGAAGCAGGCCAATGGGGCGGACATCGATGTCACCTCCAATGACTAG
EMX1-AAG-Mut15-60b	TGGCGCATTGCCACGAAGCAGGCCAATGGGGATGACATCGATGTCACCTCCAATGACTAG
EMX1-AAG-Mut16-60b	TGGCGCATTGCCACGAAGCAGGCCAATGGGGAGTACATCGATGTCACCTCCAATGACTAG
EMX1-AAG-Mut17-60b	TGGCGCATTGCCACGAAGCAGGCCAATGGGGAGGCCATCGATGTCACCTCCAATGACTAG
EMX1-AAG-Mut18-60b	TGGCGCATTGCCACGAAGCAGGCCAATGGGGAGGAAATCGATGTCACCTCCAATGACTAG
EMX1-AAG-Mut19-60b	TGGCGCATTGCCACGAAGCAGGCCAATGGGGAGGACCTCGATGTCACCTCCAATGACTAG
EMX1-AAG-Mut20-60b	TGGCGCATTGCCACGAAGCAGGCCAATGGGGAGGACAGCGATGTCACCTCCAATGACTAG
EMX1-AAG-Mut21-60b	TGGCGCATTGCCACGAAGCAGGCCAATGGGGAGGACATAGATGTCACCTCCAATGACTAG
EMX1-AAG-Mut22-60b	TGGCGCATTGCCACGAAGCAGGCCAATGGGGAGGACATCTATGTCACCTCCAATGACTAG
EMX1-AAG-Mut23-60b	TGGCGCATTGCCACGAAGCAGGCCAATGGGGAGGACATCGCTGTCACCTCCAATGACTAG
EMX1-AAG-Mut24-60b	TGGCGCATTGCCACGAAGCAGGCCAATGGGGAGGACATCGAGGTCACCTCCAATGACTAG
EMX1-AAG-Mut25-60b	TGGCGCATTGCCACGAAGCAGGCCAATGGGGAGGACATCGATTTCACCTCCAATGACTAG
EMX1-AAG-Mut26-60b	TGGCGCATTGCCACGAAGCAGGCCAATGGGGAGGACATCGATGGCACCTCCAATGACTAG
EMX1-AAG-Mut27-60b	TGGCGCATTGCCACGAAGCAGGCCAATGGGGAGGACATCGATGTAACCTCCAATGACTAG
EMX1-AAG-Mut28-60b	TGGCGCATTGCCACGAAGCAGGCCAATGGGGAGGACATCGATGTCCCCTCCAATGACTAG
EMX1-AAG-Mut29-60b	TGGCGCATTGCCACGAAGCAGGCCAATGGGGAGGACATCGATGTCAACTCCAATGACTAG
EMX1-AAG-Mut30-60b	TGGCGCATTGCCACGAAGCAGGCCAATGGGGAGGACATCGATGTCACATCCAATGACTAG
EMX1-AAG-Mut31-60b	TGGCGCATTGCCACGAAGCAGGCCAATGGGGAGGACATCGATGTCACCGCCAATGACTAG
EMX1-AAG-Mut32-60b	TGGCGCATTGCCACGAAGCAGGCCAATGGGGAGGACATCGATGTCACCTACAATGACTAG
mTyr-AAG-60b	GCATTACTATGTGTCAAGGGACACACTGCTTGGGGGCTCTGAAATATGGAGGGACATTGA
mTyr-ATG-60b	GCATTACTATGTGTCATGGGACACACTGCTTGGGGGCTCTGAAATATGGAGGGACATTGA
mTyr-CCA-60b	GCATTACTATGTGTCCCAGGACACACTGCTTGGGGGCTCTGAAATATGGAGGGACATTGA
mTyr-AAG-Mut1-60b	GCATTACTATGTGTCAAGTGACACACTGCTTGGGGGCTCTGAAATATGGAGGGACATTGA
mTyr-AAG-Mut2-60b	GCATTACTATGTGTCAAGGTACACACTGCTTGGGGGCTCTGAAATATGGAGGGACATTGA
mTyr-AAG-Mut3-60b	GCATTACTATGTGTCAAGGGCCACACTGCTTGGGGGCTCTGAAATATGGAGGGACATTGA
mTyr-AAG-Mut4-60b	GCATTACTATGTGTCAAGGGAAACACTGCTTGGGGGCTCTGAAATATGGAGGGACATTGA
mTyr-AAG-Mut5-60b	GCATTACTATGTGTCAAGGGACCCACTGCTTGGGGGCTCTGAAATATGGAGGGACATTGA
mTyr-AAG-Mut6-60b	GCATTACTATGTGTCAAGGGACAAACTGCTTGGGGGCTCTGAAATATGGAGGGACATTGA
mTyr-AAG-Mut7-60b	GCATTACTATGTGTCAAGGGACACCCTGCTTGGGGGCTCTGAAATATGGAGGGACATTGA
mTyr-AAG-Mut8-60b	GCATTACTATGTGTCAAGGGACACAATGCTTGGGGGCTCTGAAATATGGAGGGACATTGA
mTyr-AAG-Mut9-60b	GCATTACTATGTGTCAAGGGACACACGGCTTGGGGGCTCTGAAATATGGAGGGACATTGA
mTyr-AAG-Mut10-60b	GCATTACTATGTGTCAAGGGACACACTTCTTGGGGGCTCTGAAATATGGAGGGACATTGA
mTyr-AAG-Mut11-60b	GCATTACTATGTGTCAAGGGACACACTGATTGGGGGCTCTGAAATATGGAGGGACATTGA
mTyr-AAG-Mut12-60b	GCATTACTATGTGTCAAGGGACACACTGCGTGGGGGCTCTGAAATATGGAGGGACATTGA
mTyr-AAG-Mut13-60b	GCATTACTATGTGTCAAGGGACACACTGCTGGGGGGCTCTGAAATATGGAGGGACATTGA
mTyr-AAG-Mut14-60b	GCATTACTATGTGTCAAGGGACACACTGCTTTGGGGCTCTGAAATATGGAGGGACATTGA
mTyr-AAG-Mut15-60b	GCATTACTATGTGTCAAGGGACACACTGCTTGTGGGCTCTGAAATATGGAGGGACATTGA
mTyr-AAG-Mut16-60b	GCATTACTATGTGTCAAGGGACACACTGCTTGGTGGCTCTGAAATATGGAGGGACATTGA
mTyr-AAG-Mut17-60b	GCATTACTATGTGTCAAGGGACACACTGCTTGGGTGCTCTGAAATATGGAGGGACATTGA
mTyr-AAG-Mut18-60b	GCATTACTATGTGTCAAGGGACACACTGCTTGGGGTCTCTGAAATATGGAGGGACATTGA
mTyr-AAG-Mut19-60b	GCATTACTATGTGTCAAGGGACACACTGCTTGGGGGATCTGAAATATGGAGGGACATTGA
mTyr-AAG-Mut20-60b	GCATTACTATGTGTCAAGGGACACACTGCTTGGGGGCGCTGAAATATGGAGGGACATTGA
mTyr-AAG-Mut21-60b	GCATTACTATGTGTCAAGGGACACACTGCTTGGGGGCTATGAAATATGGAGGGACATTGA
mTyr-AAG-Mut22-60b	GCATTACTATGTGTCAAGGGACACACTGCTTGGGGGCTCGGAAATATGGAGGGACATTGA
mTyr-AAG-Mut23-60b	GCATTACTATGTGTCAAGGGACACACTGCTTGGGGGCTCTTAAATATGGAGGGACATTGA
mTyr-AAG-Mut24-60b	GCATTACTATGTGTCAAGGGACACACTGCTTGGGGGCTCTGCAATATGGAGGGACATTGA
mTyr-AAG-Mut25-60b	GCATTACTATGTGTCAAGGGACACACTGCTTGGGGGCTCTGACATATGGAGGGACATTGA
mTyr-AAG-Mut26-60b	GCATTACTATGTGTCAAGGGACACACTGCTTGGGGGCTCTGAACTATGGAGGGACATTGA
mTyr-AAG-Mut27-60b	GCATTACTATGTGTCAAGGGACACACTGCTTGGGGGCTCTGAAAGATGGAGGGACATTGA
mTyr-AAG-Mut28-60b	GCATTACTATGTGTCAAGGGACACACTGCTTGGGGGCTCTGAAATCTGGAGGGACATTGA
mTyr-AAG-Mut29-60b	GCATTACTATGTGTCAAGGGACACACTGCTTGGGGGCTCTGAAATAGGGAGGGACATTGA
mTyr-AAG-Mut30-60b	GCATTACTATGTGTCAAGGGACACACTGCTTGGGGGCTCTGAAATATTGAGGGACATTGA
mTyr-AAG-Mut31-60b	GCATTACTATGTGTCAAGGGACACACTGCTTGGGGGCTCTGAAATATGTAGGGACATTGA
mTyr-AAG-Mut32-60b	GCATTACTATGTGTCAAGGGACACACTGCTTGGGGGCTCTGAAATATGGCGGGACATTGA
EMX1-AAG-plasmid	ctaaattgtaagcgttaatattttgttaaaattcgcgttaaatttttgttaaatcagctcattttttaaccaataggccgaaatcggcaaaatcccttataaatcaaaagaatagaccgagatagggttgagtgttgttccagtttggaacaagagtccactattaaagaacgtggactccaacgtcaaagggcgaaaaaccgtctatcagggcgatggcccactacgtgaaccatcaccctaatcaagttttttggggtcgaggtgccgtaaagcactaaatcggaaccctaaagggagcccccgatttagagcttgacggggaaagccggcgaacgtggcgagaaaggaagggaagaaagcgaaaggagcgggcgctagggcgctggcaagtgtagc…	Preparation of donor DNAs for electrophoretic mobility shift assays
EMX1-CCA-plasmid	ctaaattgtaagcgttaatattttgttaaaattcgcgttaaatttttgttaaatcagctcattttttaaccaataggccgaaatcggcaaaatcccttataaatcaaaagaatagaccgagatagggttgagtgttgttccagtttggaacaagagtccactattaaagaacgtggactccaacgtcaaagggcgaaaaaccgtctatcagggcgatggcccactacgtgaaccatcaccctaatcaagttttttggggtcgaggtgccgtaaagcactaaatcggaaccctaaagggagcccccgatttagagcttgacggggaaagccggcgaacgtggcgagaaaggaagggaagaaagcgaaaggagcgggcgctagggcgctggcaagtgtagc…
long single strand DNA	TTCCTTAATTTCTCGCTTCTGCACTTGGCTTTTACAGTTTTCACTAAGGTCCCTGTGTGATAACACAGACTCATCAACATGCACAGAAAAGCTGTTGCCTGCTCTCAGTGTTTTATTTTTATTATTATTATTATTGTTGTTGTTATTATTATTATTATTAGTCCAAATAGAACATCTTACTCAAATTCAAAGATATCTTTGTTTCTTTCAGCTTTGTATAATGTAAGTTAAAATCACATTTGAAATGCAAATGGAAAAAGCAATTTTCTTTTATCATTCTATTTTCTCTTTTTCTTCCTTGCAGAAAGTACTCATAACTTCGTATAATGTATGCTATACGAAGTTATTCATGGTAGTTCGTTGCTTTAATTACTCGATTACTGTGAAACAAATCTTGGT…
EMX1-AAG-0	CCATCAGGCTCTCAGCTCAGCCTGAGTGTTGAGGCCCCAGTGGCTGCTCTGGGGGCCTCCTGAGTTTCTCATCTGTGCCCCTCCCTCCCTGGCCCAGGTGAAGGTGTGGTTCCAGAACCGGAGGACAAAGTACAAACGGCAGAAGCTGGAGGAGGAAGGGCCTGAGTCCGAGCAGAAGAAGAAGGGCTCCCATCACATCAACCGGTGGCGCATTGCCACGAAGACTTAACCGTTTTCTTCACGATCGTGACAAGACAATGACTAGGGTGGGCAACCACAAACCCACGAGGGCAGAGTGCTGCTTGCTGCTGGCCAGGCCCCTGCGTGGGCCCAAGCTGGACTCTGGCCACTCCCTGGCCAGGCTTTGGGGAGGCCTGGAGTCATGGCCCCACAGGGCTT…	Fragment analysis
EMX1-AAG-6	CCATCAGGCTCTCAGCTCAGCCTGAGTGTTGAGGCCCCAGTGGCTGCTCTGGGGGCCTCCTGAGTTTCTCATCTGTGCCCCTCCCTCCCTGGCCCAGGTGAAGGTGTGGTTCCAGAACCGGAGGACAAAGTACAAACGGCAGAAGCTGGAGGAGGAAGGGCCTGAGTCCGAGCAGAAGAAGAAGGGCTCCCATCACATCAACCGGTGGCGCATTGCCACGAAGCAGGCCCCGTTTTCTTCACGATCGTGACAAGACAATGACTAGGGTGGGCAACCACAAACCCACGAGGGCAGAGTGCTGCTTGCTGCTGGCCAGGCCCCTGCGTGGGCCCAAGCTGGACTCTGGCCACTCCCTGGCCAGGCTTTGGGGAGGCCTGGAGTCATGGCCCCACAGGGCTT…
EMX1-AAG-12	CCATCAGGCTCTCAGCTCAGCCTGAGTGTTGAGGCCCCAGTGGCTGCTCTGGGGGCCTCCTGAGTTTCTCATCTGTGCCCCTCCCTCCCTGGCCCAGGTGAAGGTGTGGTTCCAGAACCGGAGGACAAAGTACAAACGGCAGAAGCTGGAGGAGGAAGGGCCTGAGTCCGAGCAGAAGAAGAAGGGCTCCCATCACATCAACCGGTGGCGCATTGCCACGAAGCAGGCCAATGGGTCTTCACGATCGTGACAAGACAATGACTAGGGTGGGCAACCACAAACCCACGAGGGCAGAGTGCTGCTTGCTGCTGGCCAGGCCCCTGCGTGGGCCCAAGCTGGACTCTGGCCACTCCCTGGCCAGGCTTTGGGGAGGCCTGGAGTCATGGCCCCACAGGGCTT…
EMX1-AAG-18	CCATCAGGCTCTCAGCTCAGCCTGAGTGTTGAGGCCCCAGTGGCTGCTCTGGGGGCCTCCTGAGTTTCTCATCTGTGCCCCTCCCTCCCTGGCCCAGGTGAAGGTGTGGTTCCAGAACCGGAGGACAAAGTACAAACGGCAGAAGCTGGAGGAGGAAGGGCCTGAGTCCGAGCAGAAGAAGAAGGGCTCCCATCACATCAACCGGTGGCGCATTGCCACGAAGCAGGCCAATGGGGAGGACCGATCGTGACAAGACAATGACTAGGGTGGGCAACCACAAACCCACGAGGGCAGAGTGCTGCTTGCTGCTGGCCAGGCCCCTGCGTGGGCCCAAGCTGGACTCTGGCCACTCCCTGGCCAGGCTTTGGGGAGGCCTGGAGTCATGGCCCCACAGGGCTT…
EMX1-AAG-24	CCATCAGGCTCTCAGCTCAGCCTGAGTGTTGAGGCCCCAGTGGCTGCTCTGGGGGCCTCCTGAGTTTCTCATCTGTGCCCCTCCCTCCCTGGCCCAGGTGAAGGTGTGGTTCCAGAACCGGAGGACAAAGTACAAACGGCAGAAGCTGGAGGAGGAAGGGCCTGAGTCCGAGCAGAAGAAGAAGGGCTCCCATCACATCAACCGGTGGCGCATTGCCACGAAGCAGGCCAATGGGGAGGACATGCATTGACAAGACAATGACTAGGGTGGGCAACCACAAACCCACGAGGGCAGAGTGCTGCTTGCTGCTGGCCAGGCCCCTGCGTGGGCCCAAGCTGGACTCTGGCCACTCCCTGGCCAGGCTTTGGGGAGGCCTGGAGTCATGGCCCCACAGGGCTT…
EMX1-AAG-30	CCATCAGGCTCTCAGCTCAGCCTGAGTGTTGAGGCCCCAGTGGCTGCTCTGGGGGCCTCCTGAGTTTCTCATCTGTGCCCCTCCCTCCCTGGCCCAGGTGAAGGTGTGGTTCCAGAACCGGAGGACAAAGTACAAACGGCAGAAGCTGGAGGAGGAAGGGCCTGAGTCCGAGCAGAAGAAGAAGGGCTCCCATCACATCAACCGGTGGCGCATTGCCACGAAGCAGGCCAATGGGGAGGACATGCATGTCACCGACAATGACTAGGGTGGGCAACCACAAACCCACGAGGGCAGAGTGCTGCTTGCTGCTGGCCAGGCCCCTGCGTGGGCCCAAGCTGGACTCTGGCCACTCCCTGGCCAGGCTTTGGGGAGGCCTGGAGTCATGGCCCCACAGGGCTT…
EMX1-AAG-32	CCATCAGGCTCTCAGCTCAGCCTGAGTGTTGAGGCCCCAGTGGCTGCTCTGGGGGCCTCCTGAGTTTCTCATCTGTGCCCCTCCCTCCCTGGCCCAGGTGAAGGTGTGGTTCCAGAACCGGAGGACAAAGTACAAACGGCAGAAGCTGGAGGAGGAAGGGCCTGAGTCCGAGCAGAAGAAGAAGGGCTCCCATCACATCAACCGGTGGCGCATTGCCACGAAGCAGGCCAATGGGGAGGACATCGATGTCACCTCCAATGACTAGGGTGGGCAACCACAAACCCACGAGGGCAGAGTGCTGCTTGCTGCTGGCCAGGCCCCTGCGTGGGCCCAAGCTGGACTCTGGCCACTCCCTGGCCAGGCTTTGGGGAGGCCTGGAGTCATGGCCCCACAGGGCTT…
EMX1-AAG-0-bio	TGGCGCATTGCCACGAAGACTTAACCGTTTTCTTCACGATCGTGACAAGACAATGACTAG/Biotin-TEG	DNA-protein interaction assays
EMX1-AAG-6-bio	TGGCGCATTGCCACGAAGCAGGCCCCGTTTTCTTCACGATCGTGACAAGACAATGACTAG/Biotin-TEG
EMX1-AAG-12-bio	TGGCGCATTGCCACGAAGCAGGCCAATGGGTCTTCACGATCGTGACAAGACAATGACTAG/Biotin-TEG
EMX1-AAG-18-bio	TGGCGCATTGCCACGAAGCAGGCCAATGGGGAGGACCGATCGTGACAAGACAATGACTAG/Biotin-TEG
EMX1-AAG-24-bio	TGGCGCATTGCCACGAAGCAGGCCAATGGGGAGGACATCGATTGACAAGACAATGACTAG/Biotin-TEG
EMX1-AAG-30-bio	TGGCGCATTGCCACGAAGCAGGCCAATGGGGAGGACATCGATGTCACCGACAATGACTAG/Biotin-TEG
EMX1-AAG-32-bio	TGGCGCATTGCCACGAAGCAGGCCAATGGGGAGGACATCGATGTCACCTCCAATGACTAG/Biotin-TEG
mTyr-TTTG-60b	ATATCAACATCTACGACCTCTTTGTATGGATGCATTACTATGTGTCAAGGGACACACTGC	Collateral ssDNA cleavage assay of the CRISPR-Cas12a
mTyr-AAAC-60b	ATATCAACATCTACGACCTCAAACTATGGATGCATTACTATGTGTCAAGGGACACACTGC
EMX1-AAAG-60b	CAGCACTCTGCCCTCGTGGGAAAGTGGTTGCCCACCCTAGTCATTGGAGGTGACATCGAT
EMX1-AACG-60b	CAGCACTCTGCCCTCGTGGGAACGTGGTTGCCCACCCTAGTCATTGGAGGTGACATCGAT
EMX1-AAGG-60b	CAGCACTCTGCCCTCGTGGGAAGGTGGTTGCCCACCCTAGTCATTGGAGGTGACATCGAT
EMX1-AATG-60b	CAGCACTCTGCCCTCGTGGGAATGTGGTTGCCCACCCTAGTCATTGGAGGTGACATCGAT
EMX1-ACAG-60b	CAGCACTCTGCCCTCGTGGGACAGTGGTTGCCCACCCTAGTCATTGGAGGTGACATCGAT
EMX1-ACCG-60b	CAGCACTCTGCCCTCGTGGGACCGTGGTTGCCCACCCTAGTCATTGGAGGTGACATCGAT
EMX1-ACGG-60b	CAGCACTCTGCCCTCGTGGGACGGTGGTTGCCCACCCTAGTCATTGGAGGTGACATCGAT
EMX1-ACTG-60b	CAGCACTCTGCCCTCGTGGGACTGTGGTTGCCCACCCTAGTCATTGGAGGTGACATCGAT
EMX1-AGAG-60b	CAGCACTCTGCCCTCGTGGGAGAGTGGTTGCCCACCCTAGTCATTGGAGGTGACATCGAT
EMX1-AGCG-60b	CAGCACTCTGCCCTCGTGGGAGCGTGGTTGCCCACCCTAGTCATTGGAGGTGACATCGAT
EMX1-AGGG-60b	CAGCACTCTGCCCTCGTGGGAGGGTGGTTGCCCACCCTAGTCATTGGAGGTGACATCGAT
EMX1-AGTG-60b	CAGCACTCTGCCCTCGTGGGAGTGTGGTTGCCCACCCTAGTCATTGGAGGTGACATCGAT
EMX1-ATAG-60b	CAGCACTCTGCCCTCGTGGGATAGTGGTTGCCCACCCTAGTCATTGGAGGTGACATCGAT
EMX1-ATCG-60b	CAGCACTCTGCCCTCGTGGGATCGTGGTTGCCCACCCTAGTCATTGGAGGTGACATCGAT
EMX1-ATGG-60b	CAGCACTCTGCCCTCGTGGGATGGTGGTTGCCCACCCTAGTCATTGGAGGTGACATCGAT
EMX1-ATTG-60b	CAGCACTCTGCCCTCGTGGGATTGTGGTTGCCCACCCTAGTCATTGGAGGTGACATCGAT
EMX1-CAAG-60b	CAGCACTCTGCCCTCGTGGGCAAGTGGTTGCCCACCCTAGTCATTGGAGGTGACATCGAT
EMX1-CACG-60b	CAGCACTCTGCCCTCGTGGGCACGTGGTTGCCCACCCTAGTCATTGGAGGTGACATCGAT
EMX1-CAGG-60b	CAGCACTCTGCCCTCGTGGGCAGGTGGTTGCCCACCCTAGTCATTGGAGGTGACATCGAT
EMX1-CATG-60b	CAGCACTCTGCCCTCGTGGGCATGTGGTTGCCCACCCTAGTCATTGGAGGTGACATCGAT
EMX1-CCAG-60b	CAGCACTCTGCCCTCGTGGGCCAGTGGTTGCCCACCCTAGTCATTGGAGGTGACATCGAT
EMX1-CCCG-60b	CAGCACTCTGCCCTCGTGGGCCCGTGGTTGCCCACCCTAGTCATTGGAGGTGACATCGAT
EMX1-CCGG-60b	CAGCACTCTGCCCTCGTGGGCCGGTGGTTGCCCACCCTAGTCATTGGAGGTGACATCGAT
EMX1-CCTG-60b	CAGCACTCTGCCCTCGTGGGCCTGTGGTTGCCCACCCTAGTCATTGGAGGTGACATCGAT
EMX1-CGAG-60b	CAGCACTCTGCCCTCGTGGGCGAGTGGTTGCCCACCCTAGTCATTGGAGGTGACATCGAT
EMX1-CGCG-60b	CAGCACTCTGCCCTCGTGGGCGCGTGGTTGCCCACCCTAGTCATTGGAGGTGACATCGAT
EMX1-CGGG-60b	CAGCACTCTGCCCTCGTGGGCGGGTGGTTGCCCACCCTAGTCATTGGAGGTGACATCGAT
EMX1-CGTG-60b	CAGCACTCTGCCCTCGTGGGCGTGTGGTTGCCCACCCTAGTCATTGGAGGTGACATCGAT
EMX1-CTAG-60b	CAGCACTCTGCCCTCGTGGGCTAGTGGTTGCCCACCCTAGTCATTGGAGGTGACATCGAT
EMX1-CTCG-60b	CAGCACTCTGCCCTCGTGGGCTCGTGGTTGCCCACCCTAGTCATTGGAGGTGACATCGAT
EMX1-CTGG-60b	CAGCACTCTGCCCTCGTGGGCTGGTGGTTGCCCACCCTAGTCATTGGAGGTGACATCGAT
EMX1-CTTG-60b	CAGCACTCTGCCCTCGTGGGCTTGTGGTTGCCCACCCTAGTCATTGGAGGTGACATCGAT
EMX1-GAAG-60b	CAGCACTCTGCCCTCGTGGGGAAGTGGTTGCCCACCCTAGTCATTGGAGGTGACATCGAT
EMX1-GACG-60b	CAGCACTCTGCCCTCGTGGGGACGTGGTTGCCCACCCTAGTCATTGGAGGTGACATCGAT
EMX1-GAGG-60b	CAGCACTCTGCCCTCGTGGGGAGGTGGTTGCCCACCCTAGTCATTGGAGGTGACATCGAT
EMX1-GATG-60b	CAGCACTCTGCCCTCGTGGGGATGTGGTTGCCCACCCTAGTCATTGGAGGTGACATCGAT
EMX1-GCAG-60b	CAGCACTCTGCCCTCGTGGGGCAGTGGTTGCCCACCCTAGTCATTGGAGGTGACATCGAT
EMX1-GCCG-60b	CAGCACTCTGCCCTCGTGGGGCCGTGGTTGCCCACCCTAGTCATTGGAGGTGACATCGAT
EMX1-GCGG-60b	CAGCACTCTGCCCTCGTGGGGCGGTGGTTGCCCACCCTAGTCATTGGAGGTGACATCGAT
EMX1-GCTG-60b	CAGCACTCTGCCCTCGTGGGGCTGTGGTTGCCCACCCTAGTCATTGGAGGTGACATCGAT
EMX1-GGAG-60b	CAGCACTCTGCCCTCGTGGGGGAGTGGTTGCCCACCCTAGTCATTGGAGGTGACATCGAT
EMX1-GGCG-60b	CAGCACTCTGCCCTCGTGGGGGCGTGGTTGCCCACCCTAGTCATTGGAGGTGACATCGAT
EMX1-GGGG-60b	CAGCACTCTGCCCTCGTGGGGGGGTGGTTGCCCACCCTAGTCATTGGAGGTGACATCGAT
EMX1-GGTG-60b	CAGCACTCTGCCCTCGTGGGGGTGTGGTTGCCCACCCTAGTCATTGGAGGTGACATCGAT
EMX1-GTAG-60b	CAGCACTCTGCCCTCGTGGGGTAGTGGTTGCCCACCCTAGTCATTGGAGGTGACATCGAT
EMX1-GTCG-60b	CAGCACTCTGCCCTCGTGGGGTCGTGGTTGCCCACCCTAGTCATTGGAGGTGACATCGAT
EMX1-GTGG-60b	CAGCACTCTGCCCTCGTGGGGTGGTGGTTGCCCACCCTAGTCATTGGAGGTGACATCGAT
EMX1-GTTG-60b	CAGCACTCTGCCCTCGTGGGGTTGTGGTTGCCCACCCTAGTCATTGGAGGTGACATCGAT
EMX1-TAAG-60b	CAGCACTCTGCCCTCGTGGGTAAGTGGTTGCCCACCCTAGTCATTGGAGGTGACATCGAT
EMX1-TACG-60b	CAGCACTCTGCCCTCGTGGGTACGTGGTTGCCCACCCTAGTCATTGGAGGTGACATCGAT
EMX1-TAGG-60b	CAGCACTCTGCCCTCGTGGGTAGGTGGTTGCCCACCCTAGTCATTGGAGGTGACATCGAT
EMX1-TATG-60b	CAGCACTCTGCCCTCGTGGGTATGTGGTTGCCCACCCTAGTCATTGGAGGTGACATCGAT
EMX1-TCAG-60b	CAGCACTCTGCCCTCGTGGGTCAGTGGTTGCCCACCCTAGTCATTGGAGGTGACATCGAT
EMX1-TCCG-60b	CAGCACTCTGCCCTCGTGGGTCCGTGGTTGCCCACCCTAGTCATTGGAGGTGACATCGAT
EMX1-TCGG-60b	CAGCACTCTGCCCTCGTGGGTCGGTGGTTGCCCACCCTAGTCATTGGAGGTGACATCGAT
EMX1-TCTG-60b	CAGCACTCTGCCCTCGTGGGTCTGTGGTTGCCCACCCTAGTCATTGGAGGTGACATCGAT
EMX1-TGAG-60b	CAGCACTCTGCCCTCGTGGGTGAGTGGTTGCCCACCCTAGTCATTGGAGGTGACATCGAT
EMX1-TGCG-60b	CAGCACTCTGCCCTCGTGGGTGCGTGGTTGCCCACCCTAGTCATTGGAGGTGACATCGAT
EMX1-TGGG-60b	CAGCACTCTGCCCTCGTGGGTGGGTGGTTGCCCACCCTAGTCATTGGAGGTGACATCGAT
EMX1-TGTG-60b	CAGCACTCTGCCCTCGTGGGTGTGTGGTTGCCCACCCTAGTCATTGGAGGTGACATCGAT
EMX1-TTAG-60b	CAGCACTCTGCCCTCGTGGGTTAGTGGTTGCCCACCCTAGTCATTGGAGGTGACATCGAT
EMX1-TTCG-60b	CAGCACTCTGCCCTCGTGGGTTCGTGGTTGCCCACCCTAGTCATTGGAGGTGACATCGAT
EMX1-TTGG-60b	CAGCACTCTGCCCTCGTGGGTTGGTGGTTGCCCACCCTAGTCATTGGAGGTGACATCGAT
EMX1-TTTG-60b	CAGCACTCTGCCCTCGTGGGTTTGTGGTTGCCCACCCTAGTCATTGGAGGTGACATCGAT
